# Reassessing the modularity of gene co-expression networks using the Stochastic Block Model

**DOI:** 10.1101/2023.05.31.542906

**Authors:** Diogo Melo, Luisa F. Pallares, Julien F. Ayroles

## Abstract

Finding communities in gene co-expression networks is a common first step toward extracting biological insight from these complex datasets. Most community detection algorithms expect genes to be organized into assortative modules, that is, groups of genes that are more associated with each other than with genes in other groups. While it is reasonable to expect that these modules exist, using methods that assume they exist a priori is risky, as it guarantees that alternative organizations of gene interactions will be ignored. Here, we ask: can we find meaningful communities without imposing a modular organization on gene co-expression networks, and how modular are these communities? For this, we use a recently developed community detection method, the weighted degree corrected stochastic block model (SBM), that does not assume that assortative modules exist. Instead, the SBM attempts to efficiently use all information contained in the co-expression network to separate the genes into hierarchically organized blocks of genes. Using RNA-seq gene expression data measured in two tissues derived from an outbred population of *Drosophila melanogaster*, we show that (a) the SBM is able to find ten times as many groups as competing methods, that (b) several of those gene groups are not modular, and that (c) the functional enrichment for non-modular groups is as strong as for modular communities. These results show that the transcriptome is structured in more complex ways than traditionally thought and that we should revisit the long-standing assumption that modularity is the main driver of the structuring of gene co-expression networks.
