## Supplementary material for "Reassessing the modularity of gene co-expression networks using the Stochastic Block Model": SI Table 3

### Sheet: Summary_SBM_head
	Nested_Level	Block	File	N_genes	Internal_degree	Assortativity	Name	Parent	p.adjust	n_enrich	n_enrich_simple
1	1	0	/0-0-0-0-0.csv	117	1026	0.0742852	0-0-0-0-0	0	6.75924e-05	71	27
2	1	1	/1-1-1-2-1.csv	310	422	0.0344391	1-1-1-2-1	1	0.00857866	11	7
3	1	2	/2-2-2-2-1.csv	12	132	0.00252235	2-2-2-2-1	2	1.70917e-12	13	4
4	1	3	/3-3-1-2-1.csv	256	500	0.0407507	3-3-1-2-1	3	0.130113	0	0
5	1	4	/4-4-0-0-0.csv	169	438	0.0363352	4-4-0-0-0	4	0.312199	0	0
6	1	5	/5-5-4-1-1.csv	31	928	0.0154322	5-5-4-1-1	5	3.23136e-06	25	13
7	1	6	/6-6-0-0-0.csv	19	342	0.00831268	6-6-0-0-0	6	0.00261497	49	23
8	1	7	/7-1-1-2-1.csv	164	1982	0.151888	7-1-1-2-1	1	3.77409e-10	84	25
9	1	8	/8-7-2-2-1.csv	99	370	0.0199861	8-7-2-2-1	7	0.221246	0	0
10	1	9	/9-2-2-2-1.csv	126	578	0.0257856	9-2-2-2-1	2	5.82676e-05	18	10
11	1	10	/10-4-0-0-0.csv	116	156	0.00664041	10-4-0-0-0	4	0.335867	0	0
12	1	11	/11-3-1-2-1.csv	313	922	0.0741141	11-3-1-2-1	3	0.012999	19	17
13	1	12	/12-7-2-2-1.csv	30	128	0.00763438	12-7-2-2-1	7	1.59171e-10	10	5
14	1	13	/13-8-4-1-1.csv	21	420	-0.000685492	13-8-4-1-1	8	3.29881e-25	6	1
15	1	14	/14-9-3-0-0.csv	36	310	0.0260107	14-9-3-0-0	9	1.12939e-15	44	12
16	1	15	/15-2-2-2-1.csv	49	774	0.0510144	15-2-2-2-1	2	0.521843	0	0
17	1	16	/16-10-1-2-1.csv	82	70	0.00577153	16-10-1-2-1	10	0.189608	0	0
18	1	17	/17-11-0-0-0.csv	121	528	0.0291847	17-11-0-0-0	11	0.00170308	1	1
19	1	18	/18-20-1-2-1.csv	111	152	0.0130853	18-20-1-2-1	20	0.745854	0	0
20	1	19	/19-12-1-2-1.csv	212	936	0.0620165	19-12-1-2-1	12	1.13982e-06	25	9
21	1	20	/20-13-5-0-0.csv	42	262	0.00811014	20-13-5-0-0	13	0.403899	0	0
22	1	21	/21-14-2-2-1.csv	108	162	0.00938412	21-14-2-2-1	14	0.625171	0	0
23	1	22	/22-7-2-2-1.csv	14	154	0.00901449	22-7-2-2-1	7	6.77332e-09	16	5
24	1	23	/23-14-2-2-1.csv	102	244	0.0151542	23-14-2-2-1	14	0.0608355	0	0
25	1	24	/24-4-0-0-0.csv	64	470	0.0377498	24-4-0-0-0	4	0.000999354	162	60
26	1	25	/25-13-5-0-0.csv	13	156	-0.00162843	25-13-5-0-0	13	7.59585e-11	20	10
27	1	26	/26-20-1-2-1.csv	98	188	0.0159498	26-20-1-2-1	20	0.0950572	0	0
28	1	27	/27-9-3-0-0.csv	30	404	0.0347858	27-9-3-0-0	9	1.88615e-27	14	4
29	1	28	/28-15-5-0-0.csv	106	1300	0.082405	28-15-5-0-0	15	0.248719	0	0
30	1	29	/29-8-4-1-1.csv	40	1420	0.0464852	29-8-4-1-1	8	0.000619257	13	9
31	1	30	/30-8-4-1-1.csv	59	922	0.0333549	30-8-4-1-1	8	0.182373	0	0
32	1	31	/31-13-5-0-0.csv	27	674	0.0418236	31-13-5-0-0	13	0.534067	0	0
33	1	32	/32-10-1-2-1.csv	67	148	0.0121156	32-10-1-2-1	10	0.000101176	11	6
34	1	33	/33-10-1-2-1.csv	35	56	0.0044547	33-10-1-2-1	10	0.0822034	0	0
35	1	34	/34-16-3-0-0.csv	106	258	0.016596	34-16-3-0-0	16	0.823129	0	0
36	1	35	/35-10-1-2-1.csv	83	238	0.020749	35-10-1-2-1	10	0.00059744	2	2
37	1	36	/36-3-1-2-1.csv	54	578	0.0476651	36-3-1-2-1	3	0.000106239	44	20
38	1	37	/37-6-0-0-0.csv	266	1194	0.0883393	37-6-0-0-0	6	2.44905e-09	18	13
39	1	38	/38-17-3-0-0.csv	35	198	0.014183	38-17-3-0-0	17	0.657497	0	0
40	1	39	/39-15-5-0-0.csv	29	790	0.0544847	39-15-5-0-0	15	0.000111044	13	8
41	1	40	/40-9-3-0-0.csv	80	254	0.0219472	40-9-3-0-0	9	2.37024e-07	18	9
42	1	41	/41-18-1-2-1.csv	75	330	0.0264339	41-18-1-2-1	18	0.27011	0	0
43	1	42	/42-15-5-0-0.csv	36	518	0.0231269	42-15-5-0-0	15	0.299681	0	0
44	1	43	/43-4-0-0-0.csv	30	494	0.0401812	43-4-0-0-0	4	0.00715096	58	27
45	1	44	/44-19-0-0-0.csv	55	1158	0.0810386	44-19-0-0-0	19	0.00183217	15	9
46	1	45	/45-6-0-0-0.csv	69	1294	0.0925488	45-6-0-0-0	6	0.00220993	16	10
47	1	46	/46-1-1-2-1.csv	39	794	0.0581449	46-1-1-2-1	1	8.18616e-06	110	44
48	1	47	/47-15-5-0-0.csv	23	506	0.0123685	47-15-5-0-0	15	0.000402815	35	25
49	1	48	/48-5-4-1-1.csv	18	306	-0.00166147	48-5-4-1-1	5	0.128549	0	0
50	1	49	/49-0-0-0-0.csv	107	742	0.0561631	49-0-0-0-0	0	0.0774999	0	0
51	1	50	/50-5-4-1-1.csv	41	1238	0.0632756	50-5-4-1-1	5	0.252057	0	0
52	1	51	/51-9-3-0-0.csv	85	1134	0.0968838	51-9-3-0-0	9	0.114309	0	0
53	1	52	/52-8-4-1-1.csv	21	420	0.0113436	52-8-4-1-1	8	1.1097e-30	13	4
54	1	53	/53-5-4-1-1.csv	30	862	0.03427	53-5-4-1-1	5	0.00930888	1	1
55	1	54	/54-17-3-0-0.csv	71	120	0.00622596	54-17-3-0-0	17	0.269622	0	0
56	1	55	/55-0-0-0-0.csv	29	742	0.0454988	55-0-0-0-0	0	0.000231236	8	3
57	1	56	/56-8-4-1-1.csv	23	506	0.0258485	56-8-4-1-1	8	4.85216e-34	20	7
58	1	57	/57-11-0-0-0.csv	46	558	0.0394425	57-11-0-0-0	11	0.0149523	9	9
59	1	58	/58-4-0-0-0.csv	24	366	0.027081	58-4-0-0-0	4	6.09002e-10	25	12
60	1	59	/59-18-1-2-1.csv	84	218	0.0164479	59-18-1-2-1	18	0.024118	18	14
61	1	60	/60-5-4-1-1.csv	49	1040	0.0513387	60-5-4-1-1	5	0.353116	0	0
62	1	61	/61-17-3-0-0.csv	15	164	0.0133002	61-17-3-0-0	17	1.0745e-19	14	5
63	1	62	/62-19-0-0-0.csv	25	548	0.0306525	62-19-0-0-0	19	0.000963262	9	5
64	1	63	/63-2-2-2-1.csv	24	484	0.0248973	63-2-2-2-1	2	2.79134e-05	8	5
65	1	64	/64-16-3-0-0.csv	27	460	0.0334565	64-16-3-0-0	16	0.139257	0	0
66	1	65	/65-16-3-0-0.csv	18	306	0.0187743	65-16-3-0-0	16	0.1805	0	0
67	1	66	/66-14-2-2-1.csv	26	362	0.0254454	66-14-2-2-1	14	0.00028918	10	6
68	1	67	/67-12-1-2-1.csv	31	546	0.0354322	67-12-1-2-1	12	2.19373e-20	22	8
69	1	68	/68-5-4-1-1.csv	19	342	-0.00816538	68-5-4-1-1	5	0.0454263	3	3
70	1	69	/69-20-1-2-1.csv	20	114	0.00846495	69-20-1-2-1	20	0.267345	0	0
71	1	70	/70-6-0-0-0.csv	44	624	0.0466973	70-6-0-0-0	6	0.000968608	151	65
72	1	71	/71-16-3-0-0.csv	22	394	0.03025	71-16-3-0-0	16	2.09861e-05	7	4
73	1	72	/72-13-5-0-0.csv	14	182	0.00365502	72-13-5-0-0	13	0.000110124	8	6
74	1	73	/73-7-2-2-1.csv	9	72	-0.00102744	73-7-2-2-1	7	0.230145	0	0
75	1	74	/74-17-3-0-0.csv	26	308	0.0227313	74-17-3-0-0	17	0.454709	0	0
76	1	75	/75-19-0-0-0.csv	20	368	0.0145428	75-19-0-0-0	19	0.13697	0	0
77	1	76	/76-15-5-0-0.csv	28	720	0.03796	76-15-5-0-0	15	4.02606e-07	32	17
78	1	77	/77-8-4-1-1.csv	22	462	0.000305212	77-8-4-1-1	8	0.0251708	1	1
79	1	78	/78-18-1-2-1.csv	17	170	0.0126989	78-18-1-2-1	18	7.66116e-07	19	6
80	1	79	/79-14-2-2-1.csv	18	246	0.0106796	79-14-2-2-1	14	9.90766e-11	38	17
81	1	80	/80-13-5-0-0.csv	17	272	0.0105929	80-13-5-0-0	13	0.0443801	1	1
82	1	81	/81-11-0-0-0.csv	12	94	0.00161091	81-11-0-0-0	11	0.0577319	0	0
83	2	0	/0-0-0-0.csv	253	7248	0.129455	0-0-0-0	0	1.11658e-07	97	34
84	2	1	/1-1-2-1.csv	513	6600	0.123039	1-1-2-1	1	1.35343e-11	156	54
85	2	2	/2-2-2-1.csv	211	7584	0.102354	2-2-2-1	2	1.15167e-06	20	8
86	2	3	/3-1-2-1.csv	623	4142	0.0825555	3-1-2-1	1	0.000315126	70	32
87	2	4	/4-0-0-0.csv	403	5010	0.0841955	4-0-0-0	0	0.00667987	15	12
88	2	5	/5-4-1-1.csv	188	29104	0.26269	5-4-1-1	4	5.81212e-12	45	23
89	2	6	/6-0-0-0.csv	398	9720	0.14955	6-0-0-0	0	1.21009e-07	83	37
90	2	7	/7-2-2-1.csv	152	2538	0.0299449	7-2-2-1	2	3.22683e-08	11	5
91	2	8	/8-4-1-1.csv	186	25288	0.20768	8-4-1-1	4	1.10918e-59	39	13
92	2	9	/9-3-0-0.csv	231	3376	0.0692421	9-3-0-0	3	1.81094e-16	50	16
93	2	10	/10-1-2-1.csv	267	772	0.0148834	10-1-2-1	1	0.0489369	2	2
94	2	11	/11-0-0-0.csv	179	2132	0.0226529	11-0-0-0	0	0.0165675	17	9
95	2	12	/12-1-2-1.csv	243	2844	0.0474126	12-1-2-1	1	2.63122e-11	38	17
96	2	13	/13-5-0-0.csv	113	8642	0.101495	13-5-0-0	5	7.83024e-13	27	15
97	2	14	/14-2-2-1.csv	254	2850	0.0350761	14-2-2-1	2	0.000102058	37	15
98	2	15	/15-5-0-0.csv	222	21160	0.317871	15-5-0-0	5	1.28135e-12	152	65
99	2	16	/16-3-0-0.csv	173	6488	0.120534	16-3-0-0	3	0.00259436	5	2
100	2	17	/17-3-0-0.csv	147	2232	0.0371397	17-3-0-0	3	3.18794e-10	12	4
101	2	18	/18-1-2-1.csv	176	1698	0.0322317	18-1-2-1	1	0.00174965	42	21
102	2	19	/19-0-0-0.csv	100	5944	0.0907123	19-0-0-0	0	0.000116625	81	36
103	2	20	/20-1-2-1.csv	229	718	0.0141331	20-1-2-1	1	0.0057602	2	2
104	3	0	/0-0-0.csv	1333	75112	0.197489	0-0-0	0	7.96156e-18	315	118
105	3	1	/1-2-1.csv	2051	48948	0.218324	36893	2	1.36505e-16	281	84
106	3	2	/2-2-1.csv	617	23370	0.0466945	36924	2	1.30008e-10	60	21
107	3	3	/3-0-0.csv	551	25112	0.123727	3-0-0	0	1.57105e-28	38	11
108	3	4	/4-1-1.csv	374	106034	0.250911	36982	1	9.57961e-40	68	24
109	3	5	/5-0-0.csv	335	32116	0.0618224	5-0-0	0	6.15896e-11	129	57
110	4	0	/0-0.csv	2219	246814	0.168424	0-0	0	8.33519e-22	404	127
111	4	1	/1-1.csv	374	106034	0.125455	2023-01-01	1	9.57961e-40	68	24
112	4	2	/2-1.csv	2668	93884	0.098298	2023-02-01	1	4.55902e-13	252	80
113	5	0	/0.csv	2219	246814	0.112283	0	NA	8.33519e-22	404	127
114	5	1	/1.csv	3042	314830	0.112283	1	NA	1.89374e-15	173	75

### Sheet: Summary_SBM_body
	Nested_Level	Block	File	N_genes	Internal_degree	Assortativity	Name	Parent	p.adjust	n_enrich	n_enrich_simple
1	1	0	/0-0-6-0-0.csv	281	536	0.00251623	0-0-6-0-0	0	0.0581525	0	0
2	1	1	/1-1-7-1-1.csv	13	156	-0.0039253	1-1-7-1-1	1	3.96535e-10	6	1
3	1	2	/2-2-5-0-0.csv	36	1102	0.0106718	2-2-5-0-0	2	1.04345e-05	80	29
4	1	3	/3-3-2-0-0.csv	323	344	0.00708864	3-3-2-0-0	3	1.65944e-06	179	72
5	1	4	/4-4-1-4-1.csv	119	1032	0.0214105	4-4-1-4-1	4	0.014937	9	7
6	1	5	/5-5-4-1-1.csv	264	184	0.00825818	5-5-4-1-1	5	7.49119e-06	14	6
7	1	6	/6-20-2-0-0.csv	107	636	0.0302915	6-20-2-0-0	20	2.80805e-06	202	83
8	1	7	/7-6-3-1-1.csv	131	188	-0.00168289	7-6-3-1-1	6	0.00115837	9	7
9	1	8	/8-7-2-0-0.csv	775	548	0.0244962	8-7-2-0-0	7	0.000608356	5	1
10	1	9	/9-8-4-1-1.csv	273	156	0.00782627	9-8-4-1-1	8	0.56221	0	0
11	1	10	/10-5-4-1-1.csv	64	328	0.0143154	10-5-4-1-1	5	0.00345418	2	2
12	1	11	/11-9-3-1-1.csv	31	354	0.0136779	11-9-3-1-1	9	0.00998067	1	1
13	1	12	/12-8-4-1-1.csv	237	356	0.0177521	12-8-4-1-1	8	0.115241	0	0
14	1	13	/13-0-6-0-0.csv	141	382	-0.000584084	13-0-6-0-0	0	0.314739	0	0
15	1	14	/14-10-4-1-1.csv	28	430	0.0172143	14-10-4-1-1	10	4.10365e-05	32	14
16	1	15	/15-2-5-0-0.csv	55	1728	0.0167264	15-2-5-0-0	2	0.496008	0	0
17	1	16	/16-1-7-1-1.csv	14	182	0.000718388	16-1-7-1-1	1	3.85491e-22	15	5
18	1	17	/17-1-7-1-1.csv	21	382	0.0118464	17-1-7-1-1	1	0.168963	0	0
19	1	18	/18-10-4-1-1.csv	31	108	0.00143103	18-10-4-1-1	10	0.220859	0	0
20	1	19	/19-11-0-0-0.csv	20	376	-0.00518657	19-11-0-0-0	11	0.000928516	17	8
21	1	20	/20-6-3-1-1.csv	40	776	0.0294381	20-6-3-1-1	6	0.000268088	9	9
22	1	21	/21-12-1-4-1.csv	15	210	0.00215426	21-12-1-4-1	12	8.15397e-05	1	1
23	1	22	/22-13-4-1-1.csv	28	418	0.0191035	22-13-4-1-1	13	3.69452e-05	9	5
24	1	23	/23-2-5-0-0.csv	52	1106	0.0116951	23-2-5-0-0	2	0.0127984	3	1
25	1	24	/24-9-3-1-1.csv	68	214	0.0080738	24-9-3-1-1	9	0.100609	0	0
26	1	25	/25-7-2-0-0.csv	85	594	0.0168767	25-7-2-0-0	7	0.00246793	16	13
27	1	26	/26-0-6-0-0.csv	59	510	2.47148e-05	26-0-6-0-0	0	0.0547191	0	0
28	1	27	/27-0-6-0-0.csv	91	518	-0.00611076	27-0-6-0-0	0	0.00350585	27	22
29	1	28	/28-14-9-1-1.csv	9	72	-0.00988454	28-14-9-1-1	14	1.56264e-08	8	3
30	1	29	/29-5-4-1-1.csv	162	88	0.00270066	29-5-4-1-1	5	9.54548e-11	7	2
31	1	30	/30-15-6-0-0.csv	48	1106	0.03242	30-15-6-0-0	15	0.0521276	0	0
32	1	31	/31-11-0-0-0.csv	82	1078	0.00816343	31-11-0-0-0	11	0.292095	0	0
33	1	32	/32-5-4-1-1.csv	36	700	0.0322572	32-5-4-1-1	5	1.64742e-07	14	4
34	1	33	/33-16-3-1-1.csv	277	586	0.0173561	33-16-3-1-1	16	0.69054	0	0
35	1	34	/34-17-2-0-0.csv	9	72	-0.00503479	34-17-2-0-0	17	0.0555586	0	0
36	1	35	/35-18-1-4-1.csv	54	1138	0.0322648	35-18-1-4-1	18	0.166885	0	0
37	1	36	/36-14-9-1-1.csv	16	240	-0.00317623	36-14-9-1-1	14	5.82758e-11	11	2
38	1	37	/37-15-6-0-0.csv	16	240	0.00181008	37-15-6-0-0	15	0.0744714	0	0
39	1	38	/38-17-2-0-0.csv	12	132	-0.00508668	38-17-2-0-0	17	8.96812e-05	14	11
40	1	39	/39-11-0-0-0.csv	32	908	0.00538374	39-11-0-0-0	11	4.83186e-05	32	20
41	1	40	/40-20-2-0-0.csv	24	420	0.0180023	40-20-2-0-0	20	3.70144e-07	36	16
42	1	41	/41-11-0-0-0.csv	48	1458	0.0276208	41-11-0-0-0	11	4.28191e-05	32	13
43	1	42	/42-13-4-1-1.csv	37	376	0.0157837	42-13-4-1-1	13	0.00753077	19	14
44	1	43	/43-4-1-4-1.csv	32	992	0.0310514	43-4-1-4-1	4	0.156091	0	0
45	1	44	/44-16-3-1-1.csv	45	1228	0.0521582	44-16-3-1-1	16	0.042136	3	3
46	1	45	/45-15-6-0-0.csv	32	772	0.0141361	45-15-6-0-0	15	0.00672761	4	4
47	1	46	/46-3-2-0-0.csv	44	178	0.00323225	46-3-2-0-0	3	0.000209755	82	43
48	1	47	/47-9-3-1-1.csv	45	370	0.0150642	47-9-3-1-1	9	1.27962e-07	28	13
49	1	48	/48-9-3-1-1.csv	30	770	0.0354689	48-9-3-1-1	9	0.0537946	0	0
50	1	49	/49-16-3-1-1.csv	20	320	0.00863062	49-16-3-1-1	16	0.0463568	1	1
51	1	50	/50-1-7-1-1.csv	14	182	-0.00409203	50-1-7-1-1	1	3.71608e-17	8	2
52	1	51	/51-18-1-4-1.csv	33	922	0.0159046	51-18-1-4-1	18	8.06021e-05	23	9
53	1	52	/52-6-3-1-1.csv	20	376	0.0126261	52-6-3-1-1	6	7.44696e-13	1	1
54	1	53	/53-19-1-4-1.csv	29	744	0.00518097	53-19-1-4-1	19	0.00130187	8	4
55	1	54	/54-2-5-0-0.csv	33	1056	-0.00880166	54-2-5-0-0	2	0.00138491	72	38
56	1	55	/55-1-7-1-1.csv	10	90	-0.00404685	55-1-7-1-1	1	1.59724e-13	13	4
57	1	56	/56-19-1-4-1.csv	37	670	0.00824905	56-19-1-4-1	19	0.207598	0	0
58	1	57	/57-14-9-1-1.csv	16	236	-0.0024828	57-14-9-1-1	14	0.0119048	1	1
59	1	58	/58-12-1-4-1.csv	12	132	-0.00400084	58-12-1-4-1	12	0.00304396	0	0
60	1	59	/59-8-4-1-1.csv	74	356	0.0177701	59-8-4-1-1	8	0.0071288	6	4
61	1	60	/60-4-1-4-1.csv	44	1286	0.0294672	60-4-1-4-1	4	0.525154	0	0
62	1	61	/61-1-7-1-1.csv	9	72	-0.0058576	61-1-7-1-1	1	1.16652e-07	6	1
63	1	62	/62-19-1-4-1.csv	44	512	0.00505286	62-19-1-4-1	19	0.0136522	5	5
64	1	63	/63-18-1-4-1.csv	23	506	0.00256982	63-18-1-4-1	18	0.000885996	9	6
65	1	64	/64-19-1-4-1.csv	25	590	0.00245531	64-19-1-4-1	19	9.44863e-06	11	2
66	1	65	/65-12-1-4-1.csv	24	518	0.0129076	65-12-1-4-1	12	9.19607e-08	12	7
67	1	66	/66-12-1-4-1.csv	13	156	-0.00724463	66-12-1-4-1	12	0.0331601	0	0
68	1	67	/67-18-1-4-1.csv	23	504	-0.00582062	67-18-1-4-1	18	0.421258	0	0
69	1	68	/68-14-9-1-1.csv	10	90	-0.00854457	68-14-9-1-1	14	1.01664e-12	11	2
70	1	69	/69-14-9-1-1.csv	11	110	-0.00686062	69-14-9-1-1	14	0.00566878	1	1
71	1	70	/70-14-9-1-1.csv	11	110	-0.00642178	70-14-9-1-1	14	0.000101636	6	3
72	1	71	/71-12-1-4-1.csv	16	240	-0.000802856	71-12-1-4-1	12	0.00585579	0	0
73	1	72	/72-10-4-1-1.csv	12	110	0.00224432	72-10-4-1-1	10	0.0100334	1	1
74	1	73	/73-8-4-1-1.csv	24	302	0.0144189	73-8-4-1-1	8	0.00800394	26	14
75	1	74	/74-1-7-1-1.csv	12	132	-0.00356749	74-1-7-1-1	1	5.2431e-05	1	1
76	1	75	/75-1-7-1-1.csv	11	110	-0.00776858	75-1-7-1-1	1	6.64373e-17	6	1
77	1	76	/76-12-1-4-1.csv	18	296	0.00266106	76-12-1-4-1	12	0.091769	0	0
78	1	77	/77-17-2-0-0.csv	4	12	-0.00197938	77-17-2-0-0	17	1.70646e-05	2	1
79	2	0	/0-6-0-0.csv	572	5898	-0.0293897	0-6-0-0	6	0.000108534	143	62
80	2	1	/1-7-1-1.csv	104	10668	-0.0311439	1-7-1-1	7	8.87566e-86	42	12
81	2	2	/2-5-0-0.csv	176	21038	0.049681	2-5-0-0	5	9.25171e-08	193	61
82	2	3	/3-2-0-0.csv	367	990	0.00499744	3-2-0-0	2	1.17917e-08	297	100
83	2	4	/4-1-4-1.csv	195	8866	0.0527559	4-1-4-1	1	0.0170724	9	7
84	2	5	/5-4-1-1.csv	526	3374	0.0373752	5-4-1-1	4	1.36219e-24	14	7
85	2	6	/6-3-1-1.csv	191	2178	0.00777267	6-3-1-1	3	1.28198e-06	13	9
86	2	7	/7-2-0-0.csv	860	1894	0.0178553	7-2-0-0	2	0.000918471	9	4
87	2	8	/8-4-1-1.csv	608	2652	0.0347831	8-4-1-1	4	0.699886	0	0
88	2	9	/9-3-1-1.csv	174	3662	0.0346828	9-3-1-1	3	0.0197308	8	6
89	2	10	/10-4-1-1.csv	71	1696	0.0135292	10-4-1-1	4	0.0018395	22	15
90	2	11	/11-0-0-0.csv	182	16192	0.0537757	11-0-0-0	0	1.47139e-15	84	25
91	2	12	/12-1-4-1.csv	98	7372	-0.0163644	12-1-4-1	1	0.000457826	6	3
92	2	13	/13-4-1-1.csv	65	1180	0.0132549	13-4-1-1	4	0.0137935	12	8
93	2	14	/14-9-1-1.csv	73	5250	-0.0587443	14-9-1-1	9	2.25844e-32	53	13
94	2	15	/15-6-0-0.csv	96	6554	0.0433801	15-6-0-0	6	0.00256374	113	58
95	2	16	/16-3-1-1.csv	342	6566	0.0655879	16-3-1-1	3	0.0128289	20	14
96	2	17	/17-2-0-0.csv	25	600	-0.00898845	17-2-0-0	2	0.000399475	73	40
97	2	18	/18-1-4-1.csv	133	12984	0.0584711	18-1-4-1	1	1.85795e-05	42	17
98	2	19	/19-1-4-1.csv	135	9706	0.0183699	19-1-4-1	1	2.34778e-07	29	9
99	2	20	/20-2-0-0.csv	131	2688	0.0339104	20-2-0-0	2	3.39898e-05	209	78
100	3	0	/0-0-0.csv	182	16192	0.0230467	0-0-0	0	1.47139e-15	84	25
101	3	1	/1-4-1.csv	561	141066	0.116789	36895	4	3.94507e-16	73	22
102	3	2	/2-0-0.csv	1383	15146	0.0313924	2-0-0	0	1.56198e-05	155	69
103	3	3	/3-1-1.csv	707	19944	0.0386033	36951	1	1.24203e-08	20	14
104	3	4	/4-1-1.csv	1270	17094	0.0659108	36982	1	7.81678e-15	16	9
105	3	5	/5-0-0.csv	176	21038	0.0212918	5-0-0	0	9.25171e-08	193	61
106	3	6	/6-0-0.csv	668	21656	-0.00114558	6-0-0	0	1.56892e-06	241	86
107	3	7	/7-1-1.csv	104	10668	-0.0133474	37073	1	8.87566e-86	42	12
108	3	9	/9-1-1.csv	73	5250	-0.0251761	37135	1	2.25844e-32	53	13
109	4	0	/0-0.csv	2409	253594	0.0276695	0-0	0	6.77997e-39	898	177
110	4	1	/1-1.csv	2154	181420	0.0364824	2023-01-01	1	3.98373e-29	76	27
111	4	4	/4-1.csv	561	141066	0.0389296	2023-04-01	1	3.94507e-16	73	22
112	5	0	/0.csv	2409	253594	0.0184463	0	NA	6.77997e-39	898	177
113	5	1	/1.csv	2715	578720	0.0184463	1	NA	1.14377e-27	136	47
